# The P2X7 receptor is an intermediate in the retinoic acid-signaling pathway that induces neuronal remodeling in retinitis pigmentosa

**DOI:** 10.64898/2026.05.27.728267

**Authors:** Michael Telias, Leonor Afrima, Jared Endres, Bristol Denlinger, Richard H. Kramer

## Abstract

Photoreceptor degeneration drives electrophysiological remodeling in downstream retinal neurons, including hyperactive firing of retinal ganglion cells (RGCs) that degrades residual vision. Although Retinoic Acid (RA) and its receptor (RAR) are known to upregulate ion channel genes associated with RGC hyperactivity, these genes lack canonical RAR binding sites required for direct transcriptional regulation. Here, we identify P2X7 receptor (P2X7R) as a key intermediary in RA-induced remodeling in the rd1 mouse model of retinitis pigmentosa. Genetic deletion of P2X7R prevents the upregulation of RA-responsive genes and abolishes RGC hyperactivity. Loss of P2X7R also eliminates RGC hyperpermeability, as measured by uptake of an otherwise membrane-impermeant dye. Acute pharmacological inhibition of P2X7R suppresses hyperpermeability without affecting hyperactivity, supporting an indirect signaling mechanism rather than a direct electrophysiological role. Notably, elevation of resting Ca²⁺ is absent in P2X7R-deficient cells, implicating Ca²⁺-dependent gene expression as a link between P2X7R-mediated hyperpermeability and RGC hyperactivity. Together, these findings establish P2X7R as a critical intermediate in retinal remodeling and a potential therapeutic target for preserving vision in retinitis pigmentosa.

**Graphical Abstract:** 
