## Supplementary material for "The P2X7 receptor is an intermediate in the retinoic acid-signaling pathway that induces neuronal remodeling in retinitis pigmentosa": Supp Table 1

### Sheet: Table S2
A - Retinoic Acid Signaling related genes
	rd1/C3H						rd1-p2rx7ko						rd1/C57						p - value			relative increase/decrease
Gene	mouse #1	mouse #2	mouse #3	mouse #4	mean	SD	mouse #1	mouse #2	mouse #3	mouse #4	mean	SD	mouse #1	mouse #2	mouse #3	mouse #4	mean	SD	rd1-p2rx7ko vs rd1/C3H	rd1-p2rx7ko vs rd1/C57		rd1-p2rx7ko vs rd1/C3H	rd1-p2rx7ko vs rd1/C57
Rara	1122	1177	910	1109	1079.5	116.78	1038	1007	1006	1182	1058.25	83.8267	955	1010	1090	1082	1034.25	63.9186	0.388732	0.332439		-	-
Rarb	440	447	391	387	416.25	31.6373	411	375	400	363	387.25	22.0964	330	366	411	331	359.5	38.1969	0.0917656	0.127614		-	-
Rarg	517	553	480	467	504.25	38.7933	462	447	386	458	438.25	35.406	376	408	372	367	380.75	18.536	0.0228507	0.0140739		0.869113	1.15102
Rxra	1367	1450	1330	1503	1412.5	78.4708	1430	1446	1502	1719	1524.25	133.453	1290	1379	1476	1480	1406.25	90.4816	0.0994708	0.0968035		-	-
Rxrb	2590	2593	2372	2345	2475	134.979	2374	2356	2291	2529	2387.5	100.845	2073	2199	2153	2215	2160	63.6763	0.169504	0.00440595		-	1.10532
Rxrg	441	473	387	461	440.5	38.0307	495	449	459	533	484	38.175	520	540	451	510	505.25	38.2568	0.0787699	0.230784		-	-
Aldh1a1	3024	5330	3960	3500	3953.5	994.053	4257	3923	3084	3865	3782.25	496.521	4354	4643	4151	4190	4334.5	223.685	0.384162	0.0444446		-	0.872592
Aldh1a2	5	11	5	13	8.5	4.12311	9	4	7	1	5.25	3.5	7	15	3	8	8.25	4.99166	0.13735	0.181517		-	-
Aldh1a3	9	77	61	29	44	30.7029	47	22	11	21	25.25	15.327	6	34	12	22	18.5	12.261	0.158205	0.258635		-	-
Cyp26a1	208	241	176	155	195	37.6209	243	321	144	268	244	74.1755	251	244	227	233	238.75	10.7819	0.141643	0.446589		-	-
Cyp26b1	299	301	245	182	256.75	56.1805	251	297	194	203	236.25	47.6051	383	377	395	338	373.25	24.6627	0.298908	0.00109923		-	0.632954
Cyp26c1	19	15	15	28	19.25	6.13052	15	31	17	25	22	7.39369	6	7	9	11	8.25	2.21736	0.293845	0.00594471		-	2.66667
Rbp1	969	1013	850	906	934.5	71.426	1519	1348	1156	1531	1388.5	176.099	1128	1106	1151	1280	1166.25	78.0272	0.00153439	0.0302274		1.48582	1.19057
Rbp2	0	1	0	2	0.75	0.957427	0	0	1	0	0.25	0.5	1	0	1	2	1	0.816497	0.195129	0.0841137		-	-
Crabp1	877	1013	791	842	880.75	94.975	545	578	534	610	566.75	34.3645	469	461	429	439	449.5	18.6458	0.000399663	0.00048316		0.643486	1.26085
Crabp2	33	34	26	29	30.5	3.69685	54	61	40	61	54	9.89949	40	55	38	34	41.75	9.17878	0.0021699	0.0597377		1.77049	-
B - Photoreceptor cells
	rd1/C3H						rd1-p2rx7ko						rd1/C57						p - value			relative increase/decrease
Gene	mouse #1	mouse #2	mouse #3	mouse #4	mean	SD	mouse #1	mouse #2	mouse #3	mouse #4	mean	SD	mouse #1	mouse #2	mouse #3	mouse #4	mean	SD	rd1-p2rx7ko vs rd1/C3H	rd1-p2rx7ko vs rd1/C57		rd1/C3H vs rd1-p2rx7ko	rd1/C57 vs rd1-p2rx7ko
Rho	361	345	269	79	263.5	129.382	164	100	63	101	107	41.9126	17	19	26	21	20.75	3.86221	0.0304896	0.00318461		-	5.15663
Opn1sw	10595	7323	5600	2780	6574.5	3269.69	3878	3955	2751	3655	3559.75	553.972	6831	5714	4332	4543	5355	1156.62	0.0594624	0.0155875		-	0.664753
Opn1mw	2704	2253	1962	1350	2067.25	567.297	2676	1886	1381	1847	1947.5	537.127	5901	5614	4363	4717	5148.75	727.129	0.384767	0.000198703		-	0.378247
Crx	8409	6936	6371	5226	6735.5	1323.16	6982	6564	5725	6720	6497.75	543.269	7954	7777	7822	7714	7816.75	101.658	0.375433	0.00154254		-	0.83126
Nr2e3	10	17	6	7	10	4.96655	4	4	3	3	3.5	0.57735	0	0	0	0	0	0	0.0203311	9.56515e-06		0.35	3.5
Nrl	89	78	58	28	63.25	26.7753	50	57	42	43	48	6.97615	28	32	22	21	25.75	5.18813	0.156284	0.00109067		-	1.86408
Cnga1	17	10	8	4	9.75	5.43906	14	8	2	5	7.25	5.12348	1	1	1	0	0.75	0.5	0.264146	0.0224807		-	9.66667
Cnga2	1	3	1	3	2	1.1547	1	2	1	2	1.5	0.57735	3	4	5	3	3.75	0.957427	0.233997	0.00346002		-	0.4
Cnga3	423	273	237	127	265	122.278	394	382	284	338	349.5	49.8631	858	820	680	774	783	76.7767	0.123939	3.94607e-05		-	0.44636
Cnga4	8	18	13	14	13.25	4.11299	9	8	8	9	8.5	0.57735	14	13	10	8	11.25	2.75379	0.0310856	0.0492043		0.641509	0.755556
Gnat1	207	177	131	95	152.5	49.4604	115	124	56	95	97.5	30.2049	37	43	35	41	39	3.65148	0.0532281	0.00425192		-	2.5
Gnat2	5270	4360	3540	2537	3926.75	1165.19	3736	3398	2596	3058	3197	486.978	5616	5184	4346	4577	4930.75	577.574	0.145869	0.00186583		-	0.64838
Gnat3	16	13	11	25	16.25	6.18466	21	25	16	30	23	5.94418	24	21	33	32	27.5	5.91608	0.0833014	0.162228		-	-
